# Outer membrane-deprived cyanobacteria liberate periplasmic and thylakoid luminal components that support the growth of heterotrophs

**DOI:** 10.1101/2020.03.24.006684

**Authors:** Seiji Kojima, Yasuaki Okumura

## Abstract

Chloroplasts originate from endosymbiosis of a cyanobacterium within a heterotrophic host cell. Establishing endosymbiosis requires the translocation across its envelope of photosynthetic products generated inside the once free-living cyanobacterium to be exploited by host metabolism. However, the nature of this translocation event is unknown. We previously found that most cyanobacterial outer membrane components were eliminated during the primitive stage of chloroplast evolution, suggesting the importance of evolutionary changes of the outer membrane. Here, we removed the outer membrane from *Synechocystis* sp. PCC 6803 by disrupting the physical interaction with peptidoglycan, and characterized the effects on cell function. Outer membrane-deprived cells liberated diverse substances into the environment without significantly compromising photoautotrophic growth. The amount of liberated proteins increased to ~0.35 g/L within five days of culture. Proteomic analysis showed that most liberated proteins were periplasmic and thylakoid luminal components. Connectivity between the thylakoid lumen-extracellular space was confirmed by findings that an exogenous hydrophilic oxidant was reduced by photosynthetic electron transport chain on the thylakoid membrane. Metabolomic analysis detected the release of nucleotide-related metabolites at concentrations around 1 μM. The liberated materials supported the proliferation of heterotrophic bacteria. These findings show that breaching the outer membrane, without any manipulations to the cytoplasmic membrane, converts a cyanobacterium to a chloroplast-like organism that conducts photosynthesis and releases its biogenic materials. This conversion not only represents a potential explanation why the outer membrane markedly changed during the earliest stage of chloroplast evolution, but also provides the opportunity to harness cyanobacterial photosynthesis for biomanufacturing processes.

**SIGNIFICANCE STATEMENT:** Although it is well accepted that chloroplasts stem from endosymbiosis of a cyanobacterium within a heterotrophic host cell, the issue of how photosynthetic products generated inside a formerly free-living cyanobacterium are translocated across its envelope and exploited by host metabolism has been little addressed. Here we show that breaching the cyanobacterial outer membrane barrier converts a cyanobacterium to a chloroplast-like organism that conducts photosynthesis and releases its diverse biogenic materials into its external environment, which sustains the growth of heterotrophic organisms. This conversion represents a possible example of metabolic exploitation of cyanobacterial photosynthesis. Further, this “quasi-chloroplast” provides a potential opportunity for industrial application such as producing feedstock for biomanufacturing processes that harnesses heterotrophic bacteria.
