## Supplementary material for "Outer membrane-deprived cyanobacteria liberate periplasmic and thylakoid luminal components that support the growth of heterotrophs": Table S1 to S8

### Sheet: Table S1
Table S1. Outer membrane proteins of PCC 6803a and their plant homologsb
	Gene	Gene product	Identity (%)	Sequence coverage (%)	E-value	Example of homologc
1	Slr1227	Chloroplast import-associated channel IAP75	35	70	2e-100	Fragaria vesca [XP_011461889.1]
2	Slr1277	General secretion pathway protein D	ND
3	Slr1506	Hypothetical protein	ND
4	Sll0180	Hypothetical protein	ND
5	Slr1908	Outer membrane channel protein	ND
6	Slr1841	Outer membrane channel protein	ND
7	Sll1581	GumB protein	ND
8	Slr0040	Bicarbonate-binding protein CmpA	30	52	3e-32	Tanacetum cinerariifolium [GEZ20031.1]
9	Slr1295	Iron uptake protein A1	ND
10	Slr1204	Putative serine protease HtrA	42	72	2e-73	Tanacetum cinerariifolium [GEX37280.1]
11	Sll0319	Hypothetical protein	ND
12	Slr0431	Hypothetical protein	ND
13	Slr1272	Hypothetical protein	ND
14	Sll1338	Hypothetical protein	ND
15	Slr0695	Hypothetical protein	ND
16	Sll1307	Hypothetical protein	ND
17	Slr0356	Hypothetical protein	ND
18	Sll1638	Hypothetical protein	ND
19	Sll1031	Carbon dioxide concentrating mechanism protein	ND
20	Slr1753	Hypothetical protein	ND
a List of the outer membrane proteins from the study by Huang et al (17). Note that the periplasmic proteins identified in the study by Fulda et al. (24) were excluded.
b Homologs were identified using BLAST program of NCBI database, and protein sequences with >25% identity, >50% sequence coverage, and E-value <e-5 were considered as homologs. ND, not detected
c Homologous proteins of representative plant species. Accession IDs of homologs are shown in brackets.

### Sheet: Table S2
Table S2 Inner membrane proteins of PCC 6803a and their homologs in plantsb
	Gene	Gene product	Identity (%)	Sequence coverage (%)	E-value	Example of homologc
1	Sll1021	Hypothetical protein	ND	ND	ND	ND
2	Sll0416	60 kDa chaperonin 2	58	97	0	Brassica oleraceae [VDD13621.1]
3	Sll1053	Membrane fusion protein	32	60	2e-16	Ricinus communis [EEF27902.1]
4	Sll1699	Extracellular solute binding protein	28	68	1e-29	Ensete ventricosum [RWW90652.1]
5	Slr1624	Hypothetical protein	ND	ND
6	Sll1326	ATP synthase a chain	75	99	0	Tetraplodon fuegianus [AMD62018.1]
7	Sll0141	Membrane fusion protein	ND
8	Slr1506	Hypothetical protein	ND
9	Slr1908	Outer membrane channel protein	ND
10	Slr1220	Hypothetical protein	30	70	5e-21	Citrus clementina [XP_006429602.1]
11	Slr0872	Hypothetical protein	ND
12	Sll1099	EF-Tu	75	99	0	Zaa mays [ACG35888.1]
13	Sll0606	Hypothetical protein	ND
14	Slr0040	Bicarbonate binding protein CmpA	31	52	3e-32	Tanacetum cinerariifolium [GEZ20031.1]
15	Sll0752	Hypothetical protein	ND
16	Slr1897	SrrA protein	25	56	2e-07	Arabidopsis thaliana [OAO89192.1]
17	Slr1274	Membrane protein PilM	ND
18	Slr1275	PilN	ND
19	Slr0151	Hypothetical protein	ND
20	Slr1276	PilO	ND
21	Slr1295	Iron uptake protein A1	ND
22	Sll0034	Hypothetical protein	50	72	1e-60	Physcomitrella patens [XP_024376143.1]
23	Sll0617	Hypothetical protein	46	98	3e-67	Abrus precatorius [XP_027354631.1]
24	Sll1363	Ketol acid reductoisomerase	32	97	2e-47	Quercus suber [XP_023896160.1]
25	Slr1319	Iron (III) dicitrate transport system permease protein FecB	27	94	1e-21	Ensete ventricosum [RWW90951.1]
26	Slr1106	Prohibitin	30	81	8e-26	Zostera marina [KMZ70666.1]
27	Slr1768	Hypothetical protein	ND
28	Slr0875	Mechanosensitive channel MscL	ND
29	Slr1377	Signal peptidase I-2	43	90	2e-49	Phaseolus vulgaris [XP_007160333.1]
30	Sll1041	ABC transporter	54	97	1e-89	Aquilegia coerulea [PIA64437.1]
31	Sll0427	Photosystem II manganese stabilizing polypeptide	45	93	7e-67	Helianthus annuus [P85194.1]
32	Slr0431	Hypothetical protein	ND
33	Slr1258	Hypothetical protein	ND
34	Slr0677	ExbB-like protein	ND
35	Slr1128	Stomatin like protein	37	91	2e-62	Cucurbita moschata [ XP_022945024.1]
36	Sll0947	Ribosome hibernation promotion factor	45	97	3e-45	Glycine soja [XP_028229877.1]
37	Sll1835	Hypothetical protein	ND
38	Slr1730	Potassium transporting ATPase KdpC	44	92	3e-31	Ensete ventricosum [RWW91235.1]
39	Slr1881	High-affinity branched chain amino acid transport ATP-binding protein BraG	50	94	7e-64	Oryza sativa [ EEC68421.1]
40	Sll0749	Hypothetical protein	ND
41	Sll1324	ATP synthase subunit b	28	96	9e-22	Tmesipteris elongata [AHZ58048.1]
42	Sll0813	Cytochrome c oxidase subunit 2	25	83	4e-10	Ensete ventricosum [RWW90801.1]
43	Slr0695	Hypothetical protein	ND
44	Sll1578	C-phycocyanin alpha chain	ND
45	Slr0737	Photosystem I reaction center subunit II	68	94	8e-59	Selaginella moellendorffii [XP_002991814.2]
46	Sll1323	ATP synthase subunit b	35	95	3e-16	Selaginella moellendorffii [EFJ16676.1]
47	Sll0819	Photosystem I reaction center subunit III	46	89	7e-43	Physcomitrella patens [XP_024359066.1]
48	Slr0013	Hypothetical protein	ND
49	Sll0565	Hypothetical protein	ND
50	Sll1405	Hypothetical protein	ND
51	Slr1513	Hypothetical protein	ND
52	Sll1638	Hypothetical protein	ND
53	Ssl0707	Nitrogen regulatory protein P-II	60	97	1e-36	Prunus mume [XP_008227809.1]
54	Sll1028	Carbon dioxide-concentrating mechanism protein CcmK	ND
55	Sll1118	UPF0145 protein	ND
56	Sll1029	Carbon dioxide-concentrating mechanism protein	ND
57	Ssl0563	Photosystem I iron-sulfur center	92	100	3e-51	Physcomitrella patens [NP_904239.1]
a List of the inner membrane proteins from the study by Huang et al. (18). Note that the periplasmic proteins identified in the study of Fulda et al. (24) were excluded.
b Homologs were identified using BLAST program of NCBI database, and protein sequences with >25% identity, >50% sequence coverage, and E-value <e-5 were considered as homologs. ND, not detected
c Homologous proteins of representative plant species. Accession IDs of homologs are enclosed in brackets.

### Sheet: Table S3
Table S3. Photosynthetic parameters of DsgRNA, slr1841i and slr0688i strainsa
	strains
	DsgRNA	slr1841i	slr0688i
Fv/Fm	0.533 ± 0.009	0.528 ± 0.013	0.521 ± 0.014
Fv'/Fm'	0.429 ± 0.023	0.391 ± 0.012	0.367 ± 0.012
a Data represents mean of three independent experiments ± standard deviation

### Sheet: Table S4
Table S4. Proteins identified in slr1841i cell culture supernatant
Uniprot Accession ID	Protein name	Gene name	Molecular mass	Identified peptides	Protein abundance score	Signal peptidea	slr0688i culture supernatantb
P73458	Carboxyl-terminal protease	prc	47 kDa	40	10433130000	+	+
P72639	Ssr1853 protein	ssr1853	11 kDa	8	9075060000	+	+
Q55648	Sll0314 protein	sll0314	35 kDa	20	4774222000	+	+
P73742	Sll0858 protein	sll0858	23 kDa	10	3812695000	+	+
P74789	Sll0319 protein	sll0319	32 kDa	10	3576382000	+	+
P73704	General secretion pathway protein G	hofG	18 kDa	4	2547871000	+	+
Q55408	Slr0581 protein	slr0581	12 kDa	5	2341028000	+	+
P74598	Uncharacterized WD repeat-containing protein sll1491	sll1491	37 kDa	11	2018288000	+	+
Q55835	Iron uptake protein A2	futA2	38 kDa	18	1599187000	+	+
P21697	Plastocyanin	petE	13 kDa	6	1518459000	+	+
Q55386	Slr0924 protein	slr0924	31 kDa	7	1481433000	+	+
P73736	N-acetylmuramoyl-L-alanine amidase	amiA	70 kDa	14	1262398000	+	+
P73681	Slr2144 protein	slr2144	34 kDa	7	1261882000	+	+
P74375	Slr0442 protein	slr0442	63 kDa	20	1192763000	+	+
Q55847	Sll0470 protein	sll0470	21 kDa	8	1178059000	+	+
P72938	Nuclease	nucH	197 kDa	20	1173023000	+	+
P74462	Sll0141 protein	sll0141	51 kDa	19	1151632000	+	+
P72939	Alkaline phosphatase	sll0654	149 kDa	26	1056723000	-	+
P73222	Slr2005 protein	slr2005	28 kDa	8	1042058000	+	+
Q55747	Slr0420 protein	slr0420	24 kDa	12	1013955000	-	+
P74109	Sll1891 protein	sll1891	26 kDa	4	1004410000	+	+
P73762	Sll0837 protein	sll0837	33 kDa	14	991557400	+	+
P73001	Uncharacterized protein slr1608	slr1608	45 kDa	14	901414600	+	+
Q55426	Slr0841 protein	slr0841	32 kDa	7	892221800	+	+
P74609	Slr1576 protein	slr1576	11 kDa	4	864140700	+	+
P73037	Peptidyl-prolyl cis-trans isomerase	ytfC	22 kDa	6	799144100	+	+
Q55113	Slr0431 protein	slr0431	27 kDa	7	788926500	+	+
Q55888	Slr0112 protein	slr0112	19 kDa	4	784915800	+	+
Q55332	Photosystem II 12 kDa extrinsic protein	psbU	14 kDa	5	767122700	+	+
P73597	Sll1306 protein	sll1306	38 kDa	14	741446800	+	+
P73643	Sll1762 protein	sll1762	42 kDa	14	689142900	+	+
Q55013	Cytochrome c-550	psbV	18 kDa	7	672186600	+	+
P72704	Probable peptidyl-prolyl cis-trans isomerase sll0227	sll0227	27 kDa	6	643345100	+	+
P73817	S-layer protein	sll1951	178 kDa	14	626495400	+	+
P74182	Slr1270 protein	slr1270	58 kDa	19	608134200	+	+
Q05972	60 kDa chaperonin 1	groL1	58 kDa	32	587688100	-	+
P74233	Slr1160 protein	slr1160	22 kDa	10	582180400	+	+
P72802	Mitochondrial outer membrane 72K protein	mom72	30 kDa	8	538602000	+	+
P72952	Sll0645 protein	sll0645	27 kDa	7	529757600	+	+
P73595	Uncharacterized WD repeat-containing protein slr1410	slr1410	36 kDa	11	526563600	+	+
P72761	Carbon dioxide-concentrating mechanism protein CcmK homolog 2	ccmK2	11 kDa	5	525990400	-	+
Q55846	Sll0471 protein	sll0471	76 kDa	23	511081700	+	+
Q01951	Allophycocyanin alpha chain	apcA	17 kDa	7	509835300	-	+
P73371	Slr2071 protein	slr2071	12 kDa	4	502143200	+	+
P73565	Sll0872 protein	sll0872	14 kDa	3	485033700	+	+
P72647	Sll1053 protein	sll1053	56 kDa	21	466204300	+	+
P75023	Carboxyl-terminal protease	ctpB	50 kDa	22	450753600	+	+
Q54714	C-phycocyanin beta chain	cpcB	18 kDa	12	447810700	-	+
Q55460	Bicarbonate-binding protein CmpA	cmpA	49 kDa	15	433888100	+	+
P72780	Putative serine protease HhoA	hhoA	41 kDa	15	420708700	+	+
P73279	Slr1150 protein	slr1150	19 kDa	4	417015800	+	+
P73418	DNA-binding protein HU	hup	11 kDa	6	408268300	-	+
P74305	Protease	pqqE	60 kDa	17	400467900	+	+
P72709	Slr0250 protein	slr0250	19 kDa	5	400309600	+	+
P73954	Membrane-associated protein slr1513	slr1513	12 kDa	5	396627600	+	+
P73091	Slr2048 protein (PratA)	slr2048	44 kDa	9	394453600	+	+
P73654	Ssl3364 protein	ssl3364	8 kDa	4	389705400	-	+
Q55841	Arabinofuranosidase	abfB	20 kDa	9	385480400	+	+
P74506	Slr1944 protein	slr1944	59 kDa	10	385402600	+	-
P73600	Sll1785 protein	sll1785	30 kDa	11	383211000	+	+
P74615	Uncharacterized protein sll1483	sll1483	18 kDa	4	380556800	+	-
P72707	Sll0224 protein	sll0224	33 kDa	17	374225600	+	+
P73207	Slr1704 protein	slr1704	29 kDa	7	364817500	+	+
P73344	Slr1196 protein	slr1196	48 kDa	15	344336800	+	+
P73452	Nitrate/nitrite binding protein NrtA	nrtA	49 kDa	18	343160000	+	+
P10549	Photosystem II manganese-stabilizing polypeptide	psbO	30 kDa	6	324262500	+	+
P74390	Negative aliphatic amidase regulator	amiC	48 kDa	16	324206900	+	+
Q55557	Virginiamycin B lyase	sll0173	39 kDa	7	320920300	+	+
P73472	Chloroplast import-associated channel IAP75	IAP75	92 kDa	21	309359400	+	+
P73588	Sll1315 protein	sll1315	39 kDa	8	307631900	+	-
Q55137	Sll0069 protein	sll0069	29 kDa	3	302584300	-	+
P73483	Slr1236 protein	slr1236	19 kDa	4	300199700	-	+
P72760	Carbon dioxide-concentrating mechanism protein CcmK homolog 1	ccmK1	12 kDa	6	293624600	-	+
Q55118	Putative thylakoid lumen peptidyl-prolyl cis-trans isomerase sll0408	sll0408	41 kDa	15	286979200	+	+
Q55549	Slr0168 protein	slr0168	68 kDa	10	285367300	-	-
P74227	Elongation factor Tu	tuf	44 kDa	25	283297600	-	+
P74577	Sll0623 protein	sll0623	28 kDa	1	277185200	+	+
P29107	Ketol-acid reductoisomerase (NADP(+))	ilvC	36 kDa	15	270876700	-	+
P73107	Sll1837 protein	sll1837	15 kDa	4	266581400	+	+
Q55199	Phosphate-binding protein	pstS	40 kDa	4	265500700	+	+
P80507	Inorganic pyrophosphatase	ppa	19 kDa	9	263762000	-	+
P74649	Leukotoxin LtA	sll0721	140 kDa	20	259712900	-	+
a Presence of signal peptide was analyzed by SignalP 5.0 (http://www.cbs.dtu.dk/services/SignalP/)
b Proteins identified also in slr0688i cell culture supernatant were disignated

### Sheet: Table S5
Table S5. Proteins identified in slr0688i cell culture supernatant
Uniprot Accession ID	Protein name	Gene name	Molecular mass	Identified peptides	Protein abundance score	Signal peptidea	slr1841i culture supernatantb
P73458	Carboxyl-terminal protease	prc	47 kDa	40	16750720000	+	+
P72639	Ssr1853 protein	ssr1853	11 kDa	8	10865000000	+	+
Q55648	Sll0314 protein	sll0314	35 kDa	20	7440270000	+	+
Q55408	Slr0581 protein	slr0581	12 kDa	5	5659898000	+	+
P73742	Sll0858 protein	sll0858	23 kDa	10	5176395000	+	+
P74789	Sll0319 protein	sll0319	32 kDa	10	4103779000	+	+
Q55847	Sll0470 protein	sll0470	21 kDa	8	3807834000	+	+
Q01951	Allophycocyanin alpha chain	apcA	17 kDa	7	3711379000	-	+
P73817	S-layer protein	sll1951	178 kDa	14	3566453000	+	+
P21697	Plastocyanin	petE	13 kDa	6	3527843000	+	+
Q55386	Slr0924 protein	slr0924	31 kDa	7	2726389000	+	+
Q54714	C-phycocyanin beta chain	cpcB	18 kDa	12	2629760000	-	+
P73736	N-acetylmuramoyl-L-alanine amidase	amiA	70 kDa	14	2404360000	+	+
P74462	Sll0141 protein	sll0141	51 kDa	19	2325014000	+	+
P74598	Uncharacterized WD repeat-containing protein sll1491	sll1491	37 kDa	11	2255609000	+	+
P72939	Alkaline phosphatase	sll0654	149 kDa	26	1056723000	-	+
P15730	Uncharacterized protein sll0772	sll0772	59 kDa	3	1945012000	+	+
Q59991	Slr0042 protein	slr0042	62 kDa	14	1932373000	+	+
Q54715	C-phycocyanin alpha chain	cpcA	18 kDa	8	1755832000	-	-
P74109	Sll1891 protein	sll1891	26 kDa	4	1719436000	+	+
P74609	Slr1576 protein	slr1576	11 kDa	4	1633752000	+	+
P73037	Peptidyl-prolyl cis-trans isomerase	ytfC	22 kDa	6	1559781000	+	+
P73681	Slr2144 protein	slr2144	34 kDa	7	1476869000	+	+
P73762	Sll0837 protein	sll0837	33 kDa	14	1453888000	+	+
Q55835	Iron uptake protein A2	futA2	38 kDa	18	1403921000	+	+
Q55747	Slr0420 protein	slr0420	24 kDa	12	1362967000	-	+
P73409	Slr1841 protein	slr1841	68 kDa	16	1356818000	+	-
Q55888	Slr0112 protein	slr0112	19 kDa	4	1219103000	+	+
Q55332	Photosystem II 12 kDa extrinsic protein	psbU	14 kDa	5	1185163000	+	+
P73222	Slr2005 protein	slr2005	28 kDa	8	1178620000	+	+
Q55113	Slr0431 protein	slr0431	27 kDa	7	1151945000	+	+
Q55426	Slr0841 protein	slr0841	32 kDa	7	1145908000	+	+
P73597	Sll1306 protein	sll1306	38 kDa	14	1124332000	+	+
P72938	Nuclease	nucH	197 kDa	20	1098763000	+	+
P73654	Ssl3364 protein	ssl3364	8 kDa	4	1030747000	-	+
P74233	Slr1160 protein	slr1160	22 kDa	10	1019051000	+	+
P72704	Probable peptidyl-prolyl cis-trans isomerase sll0227	sll0227	27 kDa	6	986921800	+	+
P73001	Uncharacterized protein slr1608	slr1608	45 kDa	14	952321500	+	+
P73418	DNA-binding protein HU	hup	11 kDa	6	949817500	-	+
P73565	Sll0872 protein	sll0872	14 kDa	3	922484600	+	+
P73371	Slr2071 protein	slr2071	12 kDa	4	889940200	+	+
Q55013	Cytochrome c-550	psbV	18 kDa	7	877416600	+	+
P73452	Nitrate/nitrite binding protein NrtA	nrtA	49 kDa	18	863308100	+	+
P73600	Sll1785 protein	sll1785	30 kDa	11	818651900	+	+
P73488	Sll1130 protein	sll1130	13 kDa	5	817920600	-	-
Q55199	Phosphate-binding protein	pstS	40 kDa	4	772401500	+	+
P72802	Mitochondrial outer membrane 72K protein	mom72	30 kDa	8	747814000	+	+
P73643	Sll1762 protein	sll1762	42 kDa	14	708108100	+	+
Q55841	Arabinofuranosidase	abfB	20 kDa	9	675124500	+	+
P74375	Slr0442 protein	slr0442	63 kDa	20	670394100	+	+
P74227	Elongation factor Tu	tuf	44 kDa	25	636299200	-	+
P72780	Putative serine protease HhoA	hhoA	41 kDa	15	635862000	+	+
P73483	Slr1236 protein	slr1236	19 kDa	4	617706200	-	+
P73728	Peroxiredoxin sll1621	sll1621	21 kDa	8	616412200	-	-
Q05972	60 kDa chaperonin 1	groL1	58 kDa	32	608143600	-	+
P74182	Slr1270 protein	slr1270	58 kDa	19	590661200	+	+
Q55356	Photosystem II reaction center Psb28 protein	psb28	13 kDa	5	584157600	-	-
P73348	Rehydrin	slr1198	24 kDa	5	556232600	-	-
P72709	Slr0250 protein	slr0250	19 kDa	5	540025500	+	+
Q55137	Sll0069 protein	sll0069	29 kDa	3	533533100	-	+
P72647	Sll1053 protein	sll1053	56 kDa	21	531994700	+	+
P72952	Sll0645 protein	sll0645	27 kDa	7	529995000	+	+
P73704	General secretion pathway protein G	hofG	18 kDa	4	513130700	+	+
P73321	Uncharacterized protein slr1894	slr1894	18 kDa	4	508543800	-	-
Q01952	Allophycocyanin beta chain	apcB	17 kDa	7	507573200	-	-
P74305	Protease	pqqE	60 kDa	17	503170800	+	+
Q55247	Nitrogen regulatory protein P-II	glnB	12 kDa	8	479195200	-	-
P73207	Slr1704 protein	slr1704	29 kDa	7	474142700	+	+
Q55770	Sll0185 protein	sll0185	47 kDa	11	467097800	-	-
P74456	Ribosome-recycling factor	frr	20 kDa	6	458018400	-	-
P73344	Slr1196 protein	slr1196	48 kDa	15	454750300	+	+
P73603	Slr1852 protein	slr1852	22 kDa	9	454140600	-	-
P73595	Uncharacterized WD repeat-containing protein slr1410	slr1410	36 kDa	11	444000700	+	+
P80507	Inorganic pyrophosphatase	ppa	19 kDa	9	443608000	-	+
P74162	Sll1380 protein	sll1380	24 kDa	12	440061800	+	+
P73091	Slr2048 protein (PratA)	slr2048	44 kDa	9	434597500	+	+
P73279	Slr1150 protein	slr1150	19 kDa	4	423814000	+	+
P10549	Photosystem II manganese-stabilizing polypeptide	psbO	30 kDa	6	399799200	+	+
P75023	Carboxyl-terminal protease	ctpB	50 kDa	22	380522600	+	+
P74390	Negative aliphatic amidase regulator	amiC	48 kDa	16	368737400	+	+
P74577	Sll0623 protein	sll0623	28 kDa	1	363254600	+	+
P12975	Photosystem I reaction center subunit IV	psaE	8 kDa	2	347646400	-	-
P54206	Ribulose bisphosphate carboxylase small chain	cbbS	13 kDa	5	345961800	-	-
P73954	Membrane-associated protein slr1513	slr1513	12 kDa	5	344921100	+	+
Q55541	Slr0333 protein	slr0333	11 kDa	4	340848400	+	+
P22034	60 kDa chaperonin 2	groL2	58 kDa	31	335691200	-	-
P73107	Sll1837 protein	sll1837	15 kDa	4	324232600	+	+
P73789	Peptidyl-prolyl cis-trans isomerase slr1251	slr1251	19 kDa	6	317588300	-	-
Q55671	Slr0013 protein	slr0013	19 kDa	10	315629800	+	-
Q55460	Bicarbonate-binding protein CmpA	cmpA	49 kDa	15	313679900	+	+
P74396	Slr0280 protein	slr0280	65 kDa	17	310817200	-	-
Q55318	Ferredoxin--NADP reductase	petH	46 kDa	16	309691700	-	-
P72989	Sll1507 protein	sll1507	20 kDa	9	303034500	+	+
Q55846	Sll0471 protein	sll0471	76 kDa	23	297994200	+	+
Q55557	Virginiamycin B lyase	sll0173	39 kDa	7	295058200	+	+
P72827	Iron uptake protein A1	futA1	39 kDa	7	294024000	+	-
Q55547	Sll0293 protein	sll0293	19 kDa	3	277436100	+	-
P73472	Chloroplast import-associated channel IAP75	IAP75	92 kDa	21	274193400	+	+
P72707	Sll0224 protein	sll0224	33 kDa	17	272416900	+	+
P72679	Sll0702 protein	sll0702	14 kDa	3	265461600	-	-
a Presence of signal peptide was analyzed by SignalP 5.0 (http://www.cbs.dtu.dk/services/SignalP/)
b Proteins identified also in slr1841i cell culture supernatant were disignated

### Sheet: Table S6
Table S6. Metabolites detected in culture supernatants of DsgRNA, slr1841i and slr0688i strains.
			Relative peak area
Compound	m/z	MT/RT	DsgRNA	slr1841i	slr0688i
1-Methyladenosine	282.12	9.62903	1.02899e-05	7.11366e-06	5.60399e-06
2'-Deoxycytidine	228.099	8.95019	N.D.	4.79184e-06	5.68591e-06
2'-Deoxyguanosine	268.105	10.9597	0.000155757	5.71398e-05	2.97896e-05
2-Amino-2-(hydroxymethyl)-1,3-propanediol	122.081	7.8647	0.0068583	0.0092109	0.00522701
2-Oxoglutaric acid	145.013	21.4515	6.50457e-05	N.D.	N.D.
3-Aminopropane-1,2-diol	92.0699	7.05673	1.65699e-05	1.016e-05	1.14702e-05
3-Dehydroshikimic acid	171.028	8.69609	9.09355e-06	5.16796e-06	8.13837e-06
3-Hydroxybutyric acid	103.041	9.51548	N.D.	1.88304e-05	0.000181456
4-Guanidinobutyric acid	146.092	7.84892	8.23524e-06	6.47145e-06	N.D.
5-Amino-4-oxovaleric acid	132.066	7.5719	3.0588e-05	1.8591e-05	1.39936e-05
5-Oxoproline	128.036	9.47973	N.D.	1.45832e-05	2.75801e-05
Acetoacetic acid	101.025	10.8883	N.D.	3.16018e-05	3.0534e-05
Adenosine	268.104	9.38371	N.D.	6.63613e-06	4.81746e-06
Asp	134.045	11.0079	0.000108317	0.000237583	0.000156109
Cytidine	244.095	9.19908	5.50121e-06	4.22373e-05	2.75447e-05
Daminozide Ala-Ala	161.093	8.78394	9.42828e-06	9.20494e-06	7.34089e-06
Diethanolamine	106.087	7.23834	1.16983e-05	1.48037e-05	1.61565e-05
Glu	148.062	10.4284	N.D.	1.43426e-05	8.91394e-06
Gluconic acid	195.05	8.26605	5.44276e-05	5.10856e-05	7.24617e-05
Glucuronic acid Galacturonic acid	193.035	8.27545	1.52451e-05	4.81155e-06	N.D.
Glutathione (GSSG)_divalent	307.084	11.6195	3.22119e-05	3.86311e-05	3.58688e-05
Glyceric acid	105.019	10.3552	0.000168899	5.18875e-05	0.000121292
Glycerol	93.0549	21.5099	0.000315491	0.000188479	0.000221767
Glycolic acid	75.0094	12.5963	0.000147904	N.D.	N.D.
Guanosine	284.1	11.9531	1.45152e-05	8.9036e-05	4.33899e-05
Imidazole-4-methanol	99.0535	6.60385	1.61391e-05	9.46841e-06	N.D.
Isethionic acid	124.991	11.6049	0.000112974	0.00012017	0.000130485
Isocitric acid	191.019	28.5549	0.000459893	0.000246666	0.000433715
Kanamycin A_divalent	243.128	5.30367	N.D.	2.14727e-05	2.36613e-05
Lactic acid	89.0242	10.7069	5.45078e-05	4.37198e-05	6.45644e-05
Malic acid	133.015	21.3348	3.52242e-05	3.76905e-05	7.30946e-05
Mevalonic acid	147.066	8.81894	2.54352e-05	5.36993e-05	3.1589e-05
N1,N8-Diacetylspermidine	230.186	9.75136	5.96848e-05	1.61539e-05	6.94763e-06
N6,N6,N6-Trimethyllysine	189.161	6.78985	4.681e-05	0.00016284	8.64357e-05
N6-Methyl-2'-deoxyadenosine	266.125	9.51707	N.D.	5.66458e-06	4.1948e-06
N8-Acetylspermidine	188.175	5.98926	2.04804e-05	1.02918e-05	4.39143e-06
Nicotinic acid	124.039	9.49709	7.04221e-06	N.D.	N.D.
Octanoic acid	143.108	8.29672	2.92599e-05	3.13939e-05	3.10162e-05
p-Aminobenzoic acid	138.056	9.22809	N.D.	1.19549e-05	1.21911e-05
Phe	166.088	10.5572	N.D.	1.32228e-05	0.00015
Pyridoxal	168.066	8.32063	1.884e-05	6.42205e-06	4.0801e-06
S-Adenosylmethionine	399.146	6.72683	4.27504e-06	7.13013e-06	3.96539e-06
Spectinomycin_+H2O	351.178	7.23834	3.60561e-05	4.68316e-05	4.20299e-05
Spermidine	146.166	4.27694	0.00018096	0.000279969	0.000199892
Taurine	126.022	21.5211	0.000171929	0.000181925	0.000135217
Terephthalic acid	165.018	16.5767	4.7233e-05	5.38775e-05	5.10909e-05
Threonic acid	135.028	9.24571	0.000105405	1.6187e-05	3.69241e-05
Trimethylamine	60.0811	5.55336	3.67189e-05	4.58271e-05	N.D.

### Sheet: Table S7
Table S7. Primers used for construct CRISPRi strains
Name	Sequence (5' - 3')	Description
psbA1-fw	CAGTGAATTCGAGCTCGGTATATAGCGTTGCAGTCCCTGG	Amplification of dCas9 cassette
psbA1-rv	GATTACGCCAAGCTTGCATGACCGCGGTCACTTCATAACC
slr2030-fw	CAGTGAATTCGAGCTCGGTAATAACCGTTGTCCCTTTTGTTTCATCG	Amplification of sgRNA cassette
slr2031-rv	GATTACGCCAAGCTTGCATGGGGAACAAGCTGAATCTGGGATC
sgRNA-slr0042-fw	ATAGCCAAGGAGCTACCTAGTTTTAGAGCTAGAAATAGCAAGTTAAAATAA	Insertion of slr0042-targeting sgRNA sequence by overlapping PCR
sgRNA-slr0042-rv	TAGGTAGCTCCTTGGCTATTAGCTCCCAGTATCTCTATCACTGAT
sgRNA-slr1841-fw	TGCAGCAAACAGACTAAAAGTTTTAGAGCTAGAAATAGCAAGTTAAAATAA	Insertion of slr0042-targeting sgRNA sequence by overlapping PCR
sgRNA-slr1841-rv	TTTTAGTCTGTTTGCTGCATAGCTCCCAGTATCTCTATCACTGAT
sgRNA-slr1908-fw	AATGTGGTTAGGCTAGTAAGTTTTAGAGCTAGAAATAGCAAGTTAAAATAA	Insertion of slr0042-targeting sgRNA sequence by overlapping PCR
sgRNA-slr1908-rv	TTACTAGCCTAACCACATTTAGCTCCCAGTATCTCTATCACTGAT
sgRNA-slr0688-fw	ACAGCAGGGCTCACTAACAGTTTTAGAGCTAGAAATAGCAAGTTAAAATAA	Insertion of slr0042-targeting sgRNA sequence by overlapping PCR
sgRNA-slr0688-rv	TGTTAGTGAGCCCTGCTGTTAGCTCCCAGTATCTCTATCACTGAT

### Sheet: Table S8
Table S8. sgRNA sequences
Target gene	Sequence (5' - 3')
slr0042	AATGTCCTTAGGCTAGTAA
slr1841	ACAGCAGGGCTCACTAACA
slr1908	ATAGCCAAGGAGCTACCTA
slr0688	TGCAGCAAACAGACTAAAA
